# Rapid evolution of piRNA clusters in the *Drosophila melanogaster* ovary

**DOI:** 10.1101/2023.05.08.539910

**Authors:** Satyam Srivastav, Cédric Feschotte, Andrew G. Clark

## Abstract

Animal genomes are parasitized by a horde of transposable elements (TEs) whose mutagenic activity can have catastrophic consequences. The piRNA pathway is a conserved mechanism to repress TE activity in the germline via a specialized class of small RNAs associated with effector Piwi proteins called piwi-associated RNAs (piRNAs). piRNAs are produced from discrete genomic regions called piRNA clusters (piCs). While piCs are generally enriched for TE sequences and the molecular processes by which they are transcribed and regulated are relatively well understood in *Drosophila melanogaster*, much less is known about the origin and evolution of piCs in this or any other species. To investigate piC evolution, we use a population genomics approach to compare piC activity and sequence composition across 8 geographically distant strains of *D. melanogaster* with high quality long-read genome assemblies. We perform extensive annotations of ovary piCs and TE content in each strain and test predictions of two proposed models of piC evolution. The *‘de novo’* model posits that individual TE insertions can spontaneously attain the status of a small piC to generate piRNAs silencing the entire TE family. The ‘trap’ model envisions large and evolutionary stable genomic clusters where TEs tend to accumulate and serves as a long-term “memory” of ancient TE invasions and produce a great variety of piRNAs protecting against related TEs entering the genome. It remains unclear which model best describes the evolution of piCs. Our analysis uncovers extensive variation in piC activity across strains and signatures of rapid birth and death of piCs in natural populations. Most TE families inferred to be recently or currently active show an enrichment of strain-specific insertions into large piCs, consistent with the trap model. By contrast, only a small subset of active LTR retrotransposon families is enriched for the formation of strain-specific piCs, suggesting that these families have an inherent proclivity to form *de novo* piCs. Thus, our findings support aspects of both *‘de novo’* and ‘trap’ models of piC evolution. We propose that these two models represent two extreme stages along an evolutionary continuum, which begins with the emergence of piCs *de novo* from a few specific LTR retrotransposon insertions that subsequently expand by accretion of other TE insertions during evolution to form larger ‘trap’ clusters. Our study shows that piCs are evolutionarily labile and that TEs themselves are the major force driving the formation and evolution of piCs.
