## Supplementary_Data for "Rapid evolution of piRNA clusters in the *Drosophila melanogaster* ovary": Supplementary_Table_S1_small_RNA_library_stats.xlsx

### Sheet: Table 1
sample	total reads (in millions)	piRNA reads (in millions)	rRNA reads (in millions)	%rRNA contamination	source
A1_ovary_rep1	25.73	13.7	0.47	0.0183	this study
A1_ovary_rep2	17.17	8.65	0.918	0.0535	this study
A2_ovary_rep1	23.66	11.33	0.233	0.0098	this study
A2_ovary_rep2	70.05	33.95	0.645	0.0092	this study
A4_ovary_rep1	20.67	10.94	0.333	0.0161	this study
A4_ovary_rep2	26.09	12.66	0.219	0.0084	this study
A7_ovary_rep1	18.77	9.3	0.196	0.0104	this study
A7_ovary_rep2	19.81	10.49	0.136	0.0069	this study
B3_ovary_rep1	9.11	5.29	0.122	0.0134	this study
B3_ovary_rep2	14.29	6.9	0.132	0.0092	this study
B6_ovary_rep1	20.41	11.42	0.253	0.0124	this study
B6_ovary_rep2	25.1	13.35	0.32	0.0127	this study
ISO1_ovary_SS2014	15.32	7.43	0.869	0.0567	Shipz S, et al 2014
ISO1_ovary_AL2017	50.26	33.52	0.967	0.0192	Asif-Laidin A, et al 2017
OreR_ovary_rep1	44.52	21.1	0.563	0.0126	this study
OreR_ovary_rep2	22.2	11.65	0.187	0.0084	this study
