## Supplementary_Data for "Rapid evolution of piRNA clusters in the *Drosophila melanogaster* ovary": Supplementary_Table_S2_Public_domain_data.xlsx

### Sheet: Sheet1
accession	sample_name	data_type	reference
SRR6702603	iso-1	nanopore_wgs_reads	Solares E et al, 2018
SRR6821890	iso-1	nanopore_wgs_reads
GCA_003397115.2	B6	genome_assembly	Chakraborty M et al, 2019
GCA_003401735.1	A1/Can-S	genome_assembly
GCA_003401745.1	A4	genome_assembly
GCA_003401805.1	A2	genome_assembly
GCA_003401915.1	A7	genome_assembly
GCA_003402015.1	OreR	genome_assembly
GCA_003402055.1	B3	genome_assembly
SRR7764450	A1_20kb_1	pacbio_wgs_reads
SRR7764451	A1_20kb_1	pacbio_wgs_reads
SRR7764452	A1_20kb_1	pacbio_wgs_reads
SRR7764453	A1_20kb_1	pacbio_wgs_reads
SRR7764454	A1_20kb_1	pacbio_wgs_reads
SRR7764455	A1_20kb_1	pacbio_wgs_reads
SRR7764456	A1_20kb_1	pacbio_wgs_reads
SRR7764457	A1_20kb_1	pacbio_wgs_reads
SRR7764458	A1_20kb_1	pacbio_wgs_reads
SRR7764459	A1_20kb_1	pacbio_wgs_reads
SRR7764460	A1_20kb_1	pacbio_wgs_reads
SRR7764461	A1_20kb_1	pacbio_wgs_reads
SRR7743062	A2_20Kb_1	pacbio_wgs_reads
SRR7743063	A2_20Kb_1	pacbio_wgs_reads
SRR7743064	A2_20Kb_1	pacbio_wgs_reads
SRR7743065	A2_20Kb_1	pacbio_wgs_reads
SRR7743066	A2_20Kb_1	pacbio_wgs_reads
SRR7743067	A2_20Kb_1	pacbio_wgs_reads
SRR7743068	A2_20Kb_1	pacbio_wgs_reads
SRR7743069	A2_20Kb_1	pacbio_wgs_reads
SRR7743070	A2_20Kb_1	pacbio_wgs_reads
SRR7743071	A2_20Kb_1	pacbio_wgs_reads
SRR7743072	A2_20Kb_1	pacbio_wgs_reads
SRR7743073	A2_20Kb_1	pacbio_wgs_reads
SRR7743074	A2_20Kb_1	pacbio_wgs_reads
SRR7743075	A2_20Kb_1	pacbio_wgs_reads
SRR7743076	A2_20Kb_1	pacbio_wgs_reads
SRR7743077	A2_20Kb_1	pacbio_wgs_reads
SRR7743078	A2_20Kb_1	pacbio_wgs_reads
SRR7743079	A2_20Kb_1	pacbio_wgs_reads
SRR7874275	A4_20kb_1	pacbio_wgs_reads
SRR7874276	A4_20kb_1	pacbio_wgs_reads
SRR7874277	A4_20kb_1	pacbio_wgs_reads
SRR7874278	A4_20kb_1	pacbio_wgs_reads
SRR7874279	A4_20kb_1	pacbio_wgs_reads
SRR7874280	A4_20kb_1	pacbio_wgs_reads
SRR7874281	A4_20kb_1	pacbio_wgs_reads
SRR7874282	A4_20kb_1	pacbio_wgs_reads
SRR7874283	A4_20kb_1	pacbio_wgs_reads
SRR7874284	A4_20kb_1	pacbio_wgs_reads
SRR7874285	A4_20kb_1	pacbio_wgs_reads
SRR7874286	A4_20kb_1	pacbio_wgs_reads
SRR7874287	A4_20kb_1	pacbio_wgs_reads
SRR7874288	A4_20kb_1	pacbio_wgs_reads
SRR7874289	A4_20kb_1	pacbio_wgs_reads
SRR7874290	A4_20kb_1	pacbio_wgs_reads
SRR7874291	A4_20kb_1	pacbio_wgs_reads
SRR7874292	A4_20kb_1	pacbio_wgs_reads
SRR7874293	A4_20kb_1	pacbio_wgs_reads
SRR7874294	A4_20kb_1	pacbio_wgs_reads
SRR7874295	A4_20kb_1	pacbio_wgs_reads
SRR7874296	A4_20kb_1	pacbio_wgs_reads
SRR7874297	A4_20kb_1	pacbio_wgs_reads
SRR7874298	A4_20kb_1	pacbio_wgs_reads
SRR7874299	A4_20kb_1	pacbio_wgs_reads
SRR7874300	A4_20kb_1	pacbio_wgs_reads
SRR7874301	A4_20kb_1	pacbio_wgs_reads
SRR7874302	A4_20kb_1	pacbio_wgs_reads
SRR7874303	A4_20kb_1	pacbio_wgs_reads
SRR7874304	A4_20kb_1	pacbio_wgs_reads
SRR7791727	A7_20kb_1	pacbio_wgs_reads
SRR7791728	A7_20kb_1	pacbio_wgs_reads
SRR7791729	A7_20kb_1	pacbio_wgs_reads
SRR7791730	A7_20kb_1	pacbio_wgs_reads
SRR7791731	A7_20kb_1	pacbio_wgs_reads
SRR7791732	A7_20kb_1	pacbio_wgs_reads
SRR7791733	A7_20kb_1	pacbio_wgs_reads
SRR7791734	A7_20kb_1	pacbio_wgs_reads
SRR7791735	A7_20kb_1	pacbio_wgs_reads
SRR7791736	A7_20kb_1	pacbio_wgs_reads
SRR7791737	A7_20kb_1	pacbio_wgs_reads
SRR7791738	A7_20kb_1	pacbio_wgs_reads
SRR7791739	A7_20kb_1	pacbio_wgs_reads
SRR7791740	A7_20kb_1	pacbio_wgs_reads
SRR7791741	A7_20kb_1	pacbio_wgs_reads
SRR7791742	A7_20kb_1	pacbio_wgs_reads
SRR7791743	A7_20kb_1	pacbio_wgs_reads
SRR7790893	B3_20kb_1	pacbio_wgs_reads
SRR7790894	B3_20kb_1	pacbio_wgs_reads
SRR7790895	B3_20kb_1	pacbio_wgs_reads
SRR7790896	B3_20kb_1	pacbio_wgs_reads
SRR7790897	B3_20kb_1	pacbio_wgs_reads
SRR7790898	B3_20kb_1	pacbio_wgs_reads
SRR7790899	B3_20kb_1	pacbio_wgs_reads
SRR7790900	B3_20kb_1	pacbio_wgs_reads
SRR7790901	B3_20kb_1	pacbio_wgs_reads
SRR7790902	B3_20kb_1	pacbio_wgs_reads
SRR7790903	B3_20kb_1	pacbio_wgs_reads
SRR7816669	B6_20kb_1	pacbio_wgs_reads
SRR7816670	B6_20kb_1	pacbio_wgs_reads
SRR7816671	B6_20kb_1	pacbio_wgs_reads
SRR7816672	B6_20kb_1	pacbio_wgs_reads
SRR7816673	B6_20kb_1	pacbio_wgs_reads
SRR7816674	B6_20kb_1	pacbio_wgs_reads
SRR7816675	B6_20kb_1	pacbio_wgs_reads
SRR7816676	B6_20kb_1	pacbio_wgs_reads
SRR7816677	B6_20kb_1	pacbio_wgs_reads
SRR7816678	B6_20kb_1	pacbio_wgs_reads
SRR7816679	B6_20kb_1	pacbio_wgs_reads
SRR7817138	ORE_20kb_1	pacbio_wgs_reads
SRR7817139	ORE_20kb_1	pacbio_wgs_reads
SRR7817140	ORE_20kb_1	pacbio_wgs_reads
SRR7817141	ORE_20kb_1	pacbio_wgs_reads
SRR7817142	ORE_20kb_1	pacbio_wgs_reads
SRR7817143	ORE_20kb_1	pacbio_wgs_reads
SRR7817144	ORE_20kb_1	pacbio_wgs_reads
SRR7817145	ORE_20kb_1	pacbio_wgs_reads
SRR7817146	ORE_20kb_1	pacbio_wgs_reads
SRR7817147	ORE_20kb_1	pacbio_wgs_reads
SRR7817148	ORE_20kb_1	pacbio_wgs_reads
SRR7817149	ORE_20kb_1	pacbio_wgs_reads
SRR7817150	ORE_20kb_1	pacbio_wgs_reads
SRR827770	iso-1	smallRNA_reads	Sergey S et al, 2014
ERR1821663	iso-1	smallRNA_reads	Asif-Laidin et al, 2016
SRR5491305	Dsim_wxd1	pacbio_wgs_reads	PRJNA383250
SRR5514394	Dsec25	pacbio_wgs_reads	PRJNA383250
