## Supplementary_Data for "Rapid evolution of piRNA clusters in the *Drosophila melanogaster* ovary": Supplementary_Table_S6_TE_activity_from_nonRefInsertions.xlsx

### Sheet: Dmel_minimap2_ISO1_TLDR_calls_c
Rname	total_insertions	meanFreq	length	activity
1360	78	0.179487	3409	active
accord	15	0.152381	7404	active
accord2	264	0.143398	7650	active
Baggins1	5	0.142857	5453	inactive
Bari1	7	0.163265	1728	active
Bari2	0	1	1064	inactive
BEL	8	0.178571	6126	active
Bica	5	0.142857	4943	inactive
blood	21	0.14966	7410	active
BS	109	0.142857	5142	active
BS2	4	0.142857	4721	inactive
BS3	1	0.142857	1790	inactive
Burdock	15	0.152381	6411	active
Chouto	1	0.142857	6951	inactive
Circe	2	0.142857	7450	inactive
copia	59	0.1477	5143	active
copia2	1	0.142857	4558	inactive
diver	4	0.142857	6112	inactive
diver2	7	0.163265	4917	active
DM_17.6	79	0.15009	7439	active
DM_1731	3	0.142857	4648	inactive
DM_297	55	0.158442	6995	active
DM_412	39	0.153846	7455	active
Dm88	6	0.214286	4558	active
DNAREP1	0	1	594	inactive
DNAREP1-like	8	0.142857	599	active
Doc	83	0.146299	4725	active
Doc2	223	0.143498	4789	active
Doc3	11	0.168831	4740	active
Doc4	1	0.142857	2791	inactive
Doc5	4	0.178571	4682	inactive
family-0_copia-like	15	0.190476	NA	active
family-0_MULE-NOF	52	0.184066	1418	active
family-100_HMS-beagle	2	0.142857	1616	inactive
family-105_gypsy	3	0.142857	2280	inactive
family-110_gypsy_SAP	3	0.142857	2767	inactive
family-1124_gypsy-frag	7	0.142857	2059	active
family-113_micropia-like	5	0.142857	3978	inactive
family-117_gypsy	6	0.142857	5642	active
family-1205_Tc3	20	0.142857	1617	active
family-134_gypsy	19	0.142857	3573	active
family-139_FW2-like	5	0.171429	4740	inactive
family-1439_transib-N1-like	1	0.142857	1774	inactive
family-149_HMS-beagle	3	0.142857	2763	inactive
family-15_G-like	11	0.142857	6710	active
family-2202_Pao	0	1	1346	inactive
family-2226_Tc1-like	1	0.285714	1616	inactive
family-252_hAT_BEDzf	1	0.142857	1106	inactive
family-3_Helitron	9	0.174603	1475	active
family-325_gypsy	20	0.142857	4661	active
family-358_hAT	1	0.142857	3180	inactive
family-3830_accord-like	1	0.142857	2248	inactive
family-4408_gypsy	2	0.142857	2650	inactive
family-447_HETA-like	17	0.142857	6179	active
family-47_baggins-like	4	0.285714	1560	inactive
family-49_Tc3	0	1	1526	inactive
family-4955_hAT	6	0.142857	990	active
family-5171_Pao	0	1	791	inactive
family-53_gypsy_truncated	0	1	4065	inactive
family-58_micropia-like	6	0.166667	4578	active
family-6086_diver	0	1	2018	inactive
family-63_micropia-like	4	0.142857	4582	inactive
family-70_Diver2-like	0	1	3650	inactive
family-70_diver-like	2	0.214286	4890	inactive
family-7121_ninja-like	1	0.142857	4041	inactive
family-73_roo-like	3	0.142857	5680	inactive
family-732_gypsy	2	0.142857	2020	inactive
family-82_Tirant-like	3	0.190476	6133	inactive
family-92_copia-like	24	0.142857	2231	active
family-966_Pao	0	1	5047	inactive
family-999_gypsy	11	0.142857	3524	active
FB	39	0.168498	1106	active
F-element	97	0.162003	4708	active
flea	25	0.165714	5034	active
frogger	2	0.142857	2483	inactive
Fw2	1	0.142857	3961	inactive
Fw3	1	0.142857	3132	inactive
G2	15	0.142857	3102	active
G3	6	0.142857	4605	active
G4	4	0.142857	3856	inactive
G5	1	0.142857	4856	inactive
G5A	5	0.314286	2841	inactive
G6	9	0.174603	2042	active
GATE	16	0.160714	8507	active
Gedeo	2	0.142857	NA	inactive
G-element	24	0.142857	4346	active
gtwin	1	0.142857	7411	inactive
gypsy	10	0.142857	7469	active
gypsy10	3	0.142857	6006	inactive
gypsy11	11	0.142857	4428	active
gypsy12	4	0.214286	10218	inactive
gypsy12A	4	0.142857	2280	inactive
gypsy2	13	0.186813	6841	active
gypsy2S	15	0.142857	7401	active
gypsy3	7	0.183673	6973	active
gypsy4	8	0.142857	6852	active
gypsy5	24	0.142857	7369	active
gypsy6	11	0.155844	7878	active
gypsy7	13	0.142857	5486	active
gypsy8	4	0.142857	4955	inactive
gypsy9	6	0.142857	5349	active
HB	5	0.142857	1653	inactive
Helena	1	0.142857	1317	inactive
HeT-A	9	0.142857	6083	active
HMS-Beagle	406	0.146376	7062	active
hobo	34	0.142857	2959	active
hopper	55	0.142857	1435	active
hopper2	1	0.142857	1593	inactive
Idefix	15	0.171429	6816	active
I-element	39	0.157509	5371	active
invader1	7	0.163265	4032	active
invader2	11	0.155844	5124	active
invader3	4	0.214286	5484	inactive
invader4	2	0.142857	3105	inactive
invader5	2	0.142857	4038	inactive
Ivk	9	0.142857	5402	active
jockey	65	0.153846	5020	active
jockey2	2	0.142857	3428	inactive
Juan	16	0.178571	4236	active
looper1	0	1	1881	inactive
mariner2	1	0.142857	912	inactive
Max-element	38	0.150376	8556	active
McClintock	24	0.14881	6450	active
mdg1	137	0.142857	7480	active
mdg3	28	0.153061	5519	active
micropia	4	0.142857	5461	inactive
ninja-aurora	4	0.142857	4263	inactive
NOF	3	0.142857	4347	inactive
Nomad	158	0.14557	6879	active
P-element	25	0.142857	2907	active
Phanio_Dmel	9	0.142857	7409	active
Phidippo	10	0.142857	NA	active
Pifo_A	5	0.2	7699	inactive
pogo	43	0.156146	2121	active
Quasimodo	35	0.146939	7387	active
R1	15	0.152381	5356	active
R1-2	0	1	3216	inactive
R1A1-element	0	1	5356	inactive
R2-element	1	0.142857	3607	inactive
rnd-1_family-1_copia	1	0.142857	4063	inactive
rnd-1_family-13_jockey	2	0.142857	3909	inactive
rnd-1_family-85_gypsy	7	0.142857	2289	active
rnd-5_family-560_Pao	4	0.142857	2237	inactive
roo	87	0.147783	9092	active
rooA	3	0.142857	7621	inactive
rover	9	0.142857	7318	active
Rt1a	17	0.168067	5108	active
Rt1b	20	0.142857	5171	active
Rt1c	3	0.142857	NA	inactive
S2	4	0.142857	1735	inactive
S-element	25	0.16	1736	active
springer	13	0.142857	7546	active
Stalker2	31	0.142857	7672	active
Stalker4	24	0.142857	7359	active
Tabor	203	0.143561	7345	active
TAHRE	19	0.142857	10463	active
TART-A	2	0.142857	13424	inactive
TART-B	8	0.142857	10654	active
TART-C	9	0.142857	11124	active
Tc1_DM	4	0.142857	1666	inactive
Tc1-2	1	0.142857	1644	inactive
Tc3	5	0.142857	1743	inactive
Tirant	12	0.178571	8526	active
transib1	5	0.228571	2167	inactive
Transib2	4	0.25	2844	inactive
transib3	2	0.142857	2883	inactive
transib4	2	0.142857	2656	inactive
Transib5	3	0.142857	3001	inactive
Transpac	30	0.157143	5249	active
X-element	10	0.2	4740	active
ZAM	81	0.142857	8435	active
